# Aging and senescence-associated analysis of the aged kidney glomerulus highlights the role of mesangial cells in renal aging

**DOI:** 10.1101/2023.08.10.552883

**Authors:** Ben Korin, Shimrit Avraham, Andrew McKay, Steffen Durinck, Reuben Moncada, Hari Menon, Spyros Darmanis, Yuxin Liang, Zora Modrusan, Joshua D. Webster, Andrey S Shaw

## Abstract

Most causes of chronic kidney disease begin with injury to the glomerulus and involve progressive loss of kidney function. The glomerulus is a capillary bed where blood filtration to produce urine in the kidney occurs. During aging, there is progressive loss of glomeruli and filtration capacity of the kidney because podocytes, the glomerular epithelial cell, are lost with aging and after injury. Podocytes cannot divide and therefore cannot be replaced. Our histological analysis confirmed the presence of glomerulosclerosis, generalized interstitial fibrosis and glomerular hypertrophy in the aged mouse kidney. One barrier to studies of glomeruli is their low frequency in the kidney, less than 1.5% of the cells, and as such, they are often underrepresented in whole kidney analyses. To address this challenge, we used both bulk and single cell RNA sequencing (scRNA-Seq) to characterize purified glomeruli from young and aged mice. Aged glomeruli displayed increased inflammation and expressed a variety of injury and senescence-associated markers, most notably in mesangial cells and macrophages. This increased expression of senescence markers in mesangial cells of aged kidneys suggests a potential cellular target to address age-related renal dysfunction and chronic kidney disease (CKD), which represent a tremendous unmet medical need.
