## Supplementary Table 3 for "Aging and senescence-associated analysis of the aged kidney glomerulus highlights the role of mesangial cells in renal aging"

### Sheet: Scores
SASP score genes	SenMayo SASP-related score genes
Ccl2	Adipoq
Ccl5	Apoe
Csf1	Ccl2
Csf2	Cd302
Csf3	Cxcl12
Ctgf	Cxcl14
Cxcl1	Cyr61
Cxcl12	Gas6
Cxcl13	Grem1
Cxcl8	Hp
Egf	Igfbp4
Hgf	Mmp13
Igf	Msmp
Igfng	Mt1
Il10	Mt2
Il1a	Serping1
Il1b	Tmem176a
Il2	Tmem176b
Il6	Trf
Mif
Mmp1
Mmp10
Mmp12
Mmp13
Mmp14
Mmp2
Mmp3
Mmp3
Mmp9
Plau
Ren1
Tgfb1
Tgfb2
Tgfb3
Timp2
Vegfa
Vegfb
Vegfc
Vegfd

### Sheet: Spectra list
Symbol	senescence score	Existing/new	gene_name
Mt2	0.320307	Existing	Mt2
Igfbp4	0.287779	Existing	Igfbp4
Mt1	0.181688	Existing	Mt1
Apoe	0.149787	Existing	Apoe
Tmem176b	0.131815	Existing	Tmem176b
Cd302	0.128959	Existing	Cd302
Tmem176a	0.119557	Existing	Tmem176a
Trf	0.0208679	Existing	Trf
Cyr61	0.0171537	Existing	Cyr61
Marcksl1	0.0161124	New	Marcksl1
Gas6	0.0147968	Existing	Gas6
Bst2	0.00999711	New	Bst2
H2-K1	0.00985828	New	H2-K1
Serping1	0.00712937	Existing	Serping1
Hp	0.00491302	Existing	Hp
Mmp13	0.00388669	Existing	Mmp13
Grem1	0.00243369	Existing	Grem1
Cxcl12	0.00228631	Existing	Cxcl12
Msmp	0.00210457	Existing	Msmp
Selenop	0.00138282	New	Selenop
Adipoq	0.000991893	Existing	Adipoq
Cxcl14	0.00094295	Existing	Cxcl14
B2m	0.000860344	New	B2m
Ccl2	0.000504523	Existing	Ccl2

### Sheet: Mesangial cells Sen vs non-Sen
gene symbol	id	P-value	FDR	log(fold change)	log(CPM)	mean pos [log2(nrpkm + 1)]	mean neg [log2(nrpkm + 1)]
Il6	ENSMUSG00000025746	8.55707e-11	7.20676e-07	7.29204	3.75801	147.836	0.901123
Ccl2	ENSMUSG00000035385	2.46074e-10	7.93578e-07	9.20422	3.51162	813.296	1.81468
Cdkn2a	ENSMUSG00000044303	2.8268e-10	7.93578e-07	8.29385	1.9779	130.209	0.232695
Cxcl9	ENSMUSG00000029417	6.68309e-06	0.011257	3.24352	5.75819	82.3608	8.8061
Npl	ENSMUSG00000042684	2.39731e-05	0.0336502	4.01433	2.85486	20.5588	1.63
Gm7909	ENSMUSG00000098068	0.000133487	0.160462	3.48537	2.66409	39.3399	4.39087
Gm43707	ENSMUSG00000104903	0.000155351	0.160462	3.31462	2.87367	8.78349	0.997568
Ncln	ENSMUSG00000020238	0.000196327	0.160462	2.12492	4.6161	18.7516	4.43705
Gbp5	ENSMUSG00000105504	0.000210456	0.160462	2.55975	5.77814	52.3894	10.7755
S100a4	ENSMUSG00000001020	0.000228632	0.160462	-3.31058	4.62226	0	102.663
Cxcl2	ENSMUSG00000058427	0.000339858	0.210967	2.90197	8.06149	480.274	80.3332
Incenp	ENSMUSG00000024660	0.000350693	0.210967	2.89624	3.0161	7.50845	1.18117
Ednrb	ENSMUSG00000022122	0.000452052	0.253812	-3.10693	4.46764	0	10.7977
Xlr	ENSMUSG00000054626	0.000609065	0.276804	2.98809	2.3312	5.99935	0.881946
AC153959.1	ENSMUSG00000111361	0.000643458	0.276804	2.94376	2.69793	11.9931	1.70822
1600002K03Rik	ENSMUSG00000035595	0.000696611	0.276804	2.91083	3.08568	37.6274	6.18635
Slc15a3	ENSMUSG00000024737	0.00069989	0.276804	2.49559	3.80885	15.2109	3.30719
Gm37953	ENSMUSG00000104061	0.000721388	0.276804	3.15806	2.31094	7.42913	1.14775
Glt28d2	ENSMUSG00000031286	0.000723069	0.276804	2.47844	3.33134	8.84139	1.88784
Tcp11l1	ENSMUSG00000027175	0.000762914	0.279359	2.9433	2.36385	2.5541	0.398339
Ctgf	ENSMUSG00000019997	0.000896524	0.303503	-1.02246	10.418	297.356	601.692
Garem1	ENSMUSG00000042680	0.000900924	0.303503	2.49094	3.42049	5.68616	1.1228
Rasip1	ENSMUSG00000044562	0.000955329	0.309453	-3.59993	4.76043	0	19.0274
Zmym5	ENSMUSG00000040123	0.00110118	0.32049	-2.96087	5.14566	0.692707	12.1661
Gm10177	ENSMUSG00000090136	0.00114162	0.32049	2.07886	3.99076	77.2813	20.5564
Ddx49	ENSMUSG00000057788	0.00118132	0.320938	2.00286	4.20352	19.0139	5.03478
AI504432	ENSMUSG00000056145	0.00124211	0.324165	2.64817	3.15575	4.78296	0.82589
Gm20100	ENSMUSG00000110245	0.00127611	0.324165	2.78651	2.46035	6.16042	1.08908
Tnfrsf11b	ENSMUSG00000063727	0.00139844	0.327352	2.51369	3.52482	9.93363	2.29664
Gpihbp1	ENSMUSG00000022579	0.00139927	0.327352	-3.29634	4.57232	0	23.8206
Nrip3	ENSMUSG00000034825	0.00151495	0.344835	2.2529	3.81832	9.17111	1.95283
AC107638.1	ENSMUSG00000111425	0.00165724	0.358985	2.36305	3.1075	19.1483	4.13321
Dll4	ENSMUSG00000027314	0.00166236	0.358985	-3.10322	4.42011	0	11.3102
Rgs19	ENSMUSG00000002458	0.00194021	0.389548	2.82275	2.96427	11.3031	1.87191
Mcm2	ENSMUSG00000002870	0.00243063	0.446579	2.34601	3.14942	6.02682	1.41317
Atp6v0e2	ENSMUSG00000039347	0.00246255	0.446579	2.55769	2.67626	7.82364	1.81001
Tbx3os1	ENSMUSG00000087516	0.00246482	0.446579	2.69753	2.43587	6.21238	1.11306
Smg8	ENSMUSG00000020495	0.00255858	0.447616	2.19931	3.19467	6.31336	1.49282
Pcdhb22	ENSMUSG00000073591	0.00260427	0.447616	2.75831	3.26601	3.65482	0.835687
Pgpep1l	ENSMUSG00000030553	0.00277075	0.459445	2.6625	2.60395	13.913	3.12041
Tctn1	ENSMUSG00000038593	0.00289613	0.459445	2.45621	2.76468	2.44822	0.615592
Rnf152	ENSMUSG00000047496	0.00294371	0.459445	2.34507	3.11501	2.3812	0.543661
Zgpat	ENSMUSG00000027582	0.00324263	0.492948	2.1206	3.46874	10.5157	2.3905
Prodh	ENSMUSG00000003526	0.00335375	0.492948	2.33032	2.76243	4.91622	1.20772
Usp20	ENSMUSG00000026854	0.00335375	0.492948	2.33032	2.76243	2.45897	0.604074
Arid2	ENSMUSG00000033237	0.0033948	0.492948	-2.97157	4.41392	0	4.86327
Gtf3c1	ENSMUSG00000032777	0.00350643	0.500528	-2.2161	3.88423	0	3.35139
Nup153	ENSMUSG00000021374	0.00357016	0.501132	-2.28721	4.68216	0.628301	6.72551
Agfg2	ENSMUSG00000029722	0.00368743	0.502041	2.02883	3.5605	8.25519	2.30131
Lztfl1	ENSMUSG00000025245	0.00370312	0.502041	-2.36035	3.9753	0	6.38706
Gm42636	ENSMUSG00000104682	0.00397283	0.514757	2.18748	2.87367	6.25122	1.70852
Osgin2	ENSMUSG00000041153	0.00441763	0.515945	2.7607	2.63553	5.2658	1.30962
Gm42571	ENSMUSG00000107109	0.00444414	0.515945	2.2101	3.32382	8.79589	2.33458
Ralgds	ENSMUSG00000026821	0.00461959	0.515945	2.1502	4.02506	8.64522	2.65367
Chst1	ENSMUSG00000027221	0.00487289	0.515945	3.24919	2.24206	5.22257	1.32231
Cdkn1c	ENSMUSG00000037664	0.00487461	0.515945	-2.23787	5.46443	5.23079	36.612
AC153524.4	ENSMUSG00000112734	0.00494095	0.515945	2.27898	3.40075	8.91975	2.33259
Gm42856	ENSMUSG00000106946	0.00500306	0.515945	2.12382	2.95653	4.9076	1.47876
Phactr1	ENSMUSG00000054728	0.00500306	0.515945	2.12382	2.95653	2.23229	0.672633
Wipf2	ENSMUSG00000038013	0.00523574	0.515945	-2.21762	3.90419	0	3.43191
Pgf	ENSMUSG00000004791	0.00524639	0.515945	-2.79807	4.19894	0	16.3386
Klhl22	ENSMUSG00000022750	0.00538945	0.515945	2.07901	3.18432	5.5216	1.56487
Ccdc134	ENSMUSG00000068114	0.00573904	0.524602	2.49301	2.78059	6.85095	1.917
Cd14	ENSMUSG00000051439	0.00579082	0.524602	2.59304	7.11852	262.52	56.074
Arhgef10	ENSMUSG00000071176	0.00589016	0.524602	-2.21761	3.885	0	4.28108
Ppm1d	ENSMUSG00000020525	0.00611489	0.524602	-2.42048	3.99988	0	9.37774
Pmm1	ENSMUSG00000022474	0.00615719	0.524602	-2.1167	3.82009	0	16.8878
Lrmda	ENSMUSG00000063458	0.00622707	0.524602	2.05224	2.9606	11.8014	3.58261
Procr	ENSMUSG00000027611	0.00624609	0.524602	2.45908	3.55759	20.7814	4.69711
Fam213a	ENSMUSG00000021792	0.0062566	0.524602	-2.3004	3.90398	0	15.5187
Usp37	ENSMUSG00000033364	0.00628542	0.524602	-2.1313	3.80434	0	2.94395
C2cd2	ENSMUSG00000045975	0.00643257	0.525972	-2.10806	3.79943	0	3.27615
Zfp800	ENSMUSG00000039841	0.00659274	0.5288	-2.29343	5.02336	1.61953	10.9836
Tom1	ENSMUSG00000042870	0.00700574	0.538649	2.25746	2.92192	5.98396	1.85079
Usb1	ENSMUSG00000031792	0.00703531	0.538649	2.34134	2.8496	7.9616	2.37619
Ip6k2	ENSMUSG00000032599	0.00759399	0.552377	-1.99546	3.7234	0	6.90457
Gm43547	ENSMUSG00000105019	0.00765652	0.552377	2.93482	4.56366	236.059	45.7598
Sec22c	ENSMUSG00000061536	0.00770039	0.552377	2.30517	3.09911	3.084	0.884349
AC154347.1	ENSMUSG00000113328	0.00772997	0.552377	2.13933	2.84333	4.50772	1.24767
Sertad1	ENSMUSG00000008384	0.00803598	0.560315	-1.88562	6.7435	32.9544	128.666
P3h4	ENSMUSG00000006931	0.00815698	0.563099	-1.97959	3.73763	0	9.19469
Akap1	ENSMUSG00000018428	0.00835707	0.569099	-2.38512	4.0091	0	6.97719
Mrps18b	ENSMUSG00000024436	0.00837904	0.569099	-2.00567	3.72175	0	18.2921
Csnk2a1	ENSMUSG00000074698	0.00893627	0.580037	-1.47986	6.33207	8.15808	25.5303
Mgmt	ENSMUSG00000054612	0.00900724	0.580037	2.42659	3.08902	6.16267	1.87016
Slc4a1ap	ENSMUSG00000029141	0.00902218	0.580037	-2.03421	3.74512	0	5.99344
Adgrl4	ENSMUSG00000039167	0.00913733	0.58299	-2.53035	5.36105	2.8044	16.8357
Sirpa	ENSMUSG00000037902	0.00928631	0.585081	2.22582	3.8864	8.73054	2.27217
Pfkp	ENSMUSG00000021196	0.00943984	0.585081	-1.96706	3.72767	0	4.6249
Tspyl2	ENSMUSG00000041096	0.00974238	0.585081	-1.97169	3.7521	0	7.56743
Lonp2	ENSMUSG00000047866	0.00983448	0.585081	-2.13543	4.91421	2.61286	15.8067
